# Levetiracetam treatment normalizes levels of the presynaptic endocytosis machinery and restores non-amyloidogenic APP processing in *App* knock-in mice

**DOI:** 10.1101/2021.02.22.432282

**Authors:** Nalini R. Rao, Jeffrey N. Savas

## Abstract

Increasing evidence indicates that toxic amyloid-beta (Aβ) peptides, produced by sequential proteolytic cleavage of the Amyloid Precursor Protein (APP), induce neuronal circuit hyperexcitability in the early stages of Alzheimer’s disease (AD). As a result, treatments that modulate this early excitatory/inhibitory imbalance could act as potential AD therapies. Levetiracetam, an atypical antiepileptic drug, has garnered recent interest, despite the mechanism(s) of action remaining elusive. In this study, we set out to identify the pathways and mechanisms primarily affected by levetiracetam in diseased brains of amyloid pathology. Using the *App* knock-in mouse models and multiplexed TMT-quantitative mass spectrometry-based proteomic analysis to determine how levetiracetam affects the proteome, our findings demonstrate that levetiracetam treatment selectively normalizes levels of presynaptic endocytosis proteins and is capable of lowering Aβ_42_ levels by altering APP processing. These novel findings demonstrate a mechanism of action for how levetiracetam lowers Aβ_42_ production.
