## Supplemental Table 4 for "Levetiracetam treatment normalizes levels of the presynaptic endocytosis machinery and restores non-amyloidogenic APP processing in *App* knock-in mice"

### Sheet: Fig 2
GO cellular component complete	Reference list	Analyzed list	Expected	Fold Enrichment	Raw p value
nuclear nucleosome (GO:0000788)	3	4	0.57	7.01	0.0151
nucleosome (GO:0000786)	16	14	3.04	4.6	7.46e-05
DNA packaging complex (GO:0044815)	16	14	3.04	4.6	7.46e-05
presynaptic endocytic zone (GO:0098833)	11	7	2.09	3.35	0.0164
clathrin coat of coated pit (GO:0030132)	15	8	2.85	2.8	0.0215
protein-DNA complex (GO:0032993)	34	16	6.47	2.47	0.00527
hippocampal mossy fiber to CA3 synapse (GO:0098686)	22	10	4.18	2.39	0.027
clathrin-coated vesicle membrane (GO:0030665)	27	12	5.13	2.34	0.0246
clathrin vesicle coat (GO:0030125)	23	10	4.37	2.29	0.0319
region of cytosol (GO:0099522)	28	12	5.32	2.25	0.0268
cell division site (GO:0032153)	21	9	3.99	2.25	0.0448
smooth endoplasmic reticulum (GO:0005790)	26	11	4.94	2.22	0.0383
chromosome	61	21	11.6	1.81	0.022
chromosomal region (GO:0098687)	75	24	14.26	1.68	0.0363
postsynapse (GO:0098794)	396	114	75.3	1.51	7.46e-05
postsynaptic density (GO:0014069)	231	65	43.93	1.48	0.00535
asymmetric synapse (GO:0032279)	235	65	44.69	1.45	0.00728
neuron to neuron synapse (GO:0098984)	250	69	47.54	1.45	0.00572
postsynaptic specialization (GO:0099572)	242	66	46.02	1.43	0.0101
presynapse (GO:0098793)	306	81	58.19	1.39	0.0075
synapse (GO:0045202)	781	202	148.52	1.36	2.5e-05
glutamatergic synapse (GO:0098978)	285	72	54.2	1.33	0.0297
perinuclear region of cytoplasm (GO:0048471)	309	76	58.76	1.29	0.0427
cell body (GO:0044297)	393	94	74.73	1.26	0.0377
cell junction (GO:0030054)	944	222	179.51	1.24	0.00148
plasma membrane region (GO:0098590)	450	105	85.57	1.23	0.0497
non-membrane-bounded organelle (GO:0043228)	1432	303	272.31	1.11	0.0407
cytoplasm (GO:0005737)	3603	709	685.15	1.03	0.0444
intrinsic component of membrane (GO:0031224)	742	116	141.1	0.82	0.0322
integral component of membrane (GO:0016021)	688	100	130.83	0.76	0.00601
